# Enhanced Environmental Detection of Valley Fever Hotspots Near the US-Mexico Border Using Droplet Digital PCR

**DOI:** 10.1101/2025.08.10.669480

**Authors:** Jessica Paulette Segovia-Mota, Ricardo Eaton-González, Jimena Carrillo-Tripp, Meritxell Riquelme

## Abstract

Coccidioidomycosis (Valley Fever) is a reemerging, neglected fungal disease endemic to arid and semi-arid regions of the Americas, caused by the soil-dwelling fungi *Coccidioides* spp. Environmental detection remains challenging due to spatial heterogeneity, seasonal variability, low DNA abundance, PCR inhibitors, and lack of standardized methods. We conducted environmental surveillance in Baja California, Mexico, an understudied region near the U.S.-Mexico border, by collecting 74 soil samples from active rodent burrows across five locations. We evaluated droplet digital PCR (ddPCR) for *Coccidioides* detection and compared its performance to a nested PCR assay targeting the ITS1 region. ddPCR demonstrated greater sensitivity, detecting *Coccidioides* DNA at all sampling sites, whereas nested PCR detected it at only one. These findings highlight ddPCR as a sensitive and reliable method for environmental detection of *Coccidioides*. Integrating high-resolution molecular diagnostics with ecological data may enhance species distribution models and guide targeted public health interventions in endemic regions.
