## Supplemental Table 3 for "Enhanced Environmental Detection of Valley Fever Hotspots Near the US-Mexico Border Using Droplet Digital PCR"

### Sheet: Hoja1
	ST3. Results obtained by ddPCR.
	Sample	Concentration (copies/µL)	Copies/20µL Well	Accepted Droplets	Positives	Negatives	Threshold
	NTC 1	0.0662968	1.32594	17746	1	17745	10637
	NTC 2	0	0	17511	0	17511	10637		NOTE: green highlighted cells represent positive samples
	NTC 3	0	0	17781	0	17781	10637		RG= Rancho Gilbert
	A 1	0	0	17188	0	17188	10637		RC= Rancho Carrizo
	A 2	0	0	17084	0	17084	10637		RLG= Rancho las Golondrinas
	RG 1	16.6333	332.666	16953	238	16715	10637		CSJZ= Community of San José de la Zorra
	RG 2	0.142854	2.85707	16472	2	16470	10637		AE= Agua Escondida
	RG 3	1.56561	31.3122	13535	18	13517	10637
	RG 4	0.102645	2.05291	11462	1	11461	10637
	RG 5	0.793037	15.8607	11872	8	11864	10637
	RG 6	0.918918	18.3784	11527	9	11518	10637
	RG 7	1.03852	20.7704	10200	9	10191	10637
	RG 8	0.104775	2.09551	11229	1	11228	10637
	RG 9	0.557754	11.1551	10549	5	10544	10637
	RG 10	3.38467	67.6934	11835	34	11801	10637
	RG 11	0.105821	2.11643	11118	1	11117	10637
	RG 12	0	0	16994	0	16994	10637
	RG 13	0.504139	10.0828	18673	8	18665	10637
	RG 14	0.274812	5.49624	17126	4	17122	10637
	RG 15	0.862929	17.2586	17730	13	17717	10637
	RG 16	0.325775	6.5155	18059	5	18054	10637
	RG 17	0.59799	11.9598	15743	8	15735	10637
	RG 18	1.48051	29.6103	17493	22	17471	10637
	RG 19	2.0697	41.394	15361	27	15334	10637
	RG 20	1.08287	21.6575	16304	15	16289	10637
	C+ (1/10)	242.822	4856.44	17781	3316	14465	10637
	NTC 1	0.0885263	1.77053	13290	1	13289	10637
	NTC 2	0	0	12532	0	12532	10637
	NTC 3	0.0868212	1.73642	13551	1	13550	10637
	A 1	0	0	14657	0	14657	10637
	RC 1	0.257462	5.14923	13710	3	13707	10637
	RC 2	0	0	13477	0	13477	10637
	RC 3	0.0897008	1.79402	13116	1	13115	10637
	RC 4	0.0881879	1.76376	13341	1	13340	10637
	RC 5	0.28656	5.73119	16424	4	16420	10637
	RC 6	0.0552554	1.10511	21292	1	21291	10637
	RC 7	0.0887467	1.77493	13257	1	13256	10637
	RC 8	0.285794	5.71588	12351	3	12348	10637
	RC 9	0.0967532	1.93506	12160	1	12159	10637
	RC 10	0.330098	6.60197	14258	4	14254	10637
	RC 11	0	0	13819	0	13819	10637
	RC 12	0.0943479	1.88696	12470	1	12469	10637
	RC 13	0	0	13090	0	13090	10637
	RC 14	0.103467	2.06934	11371	1	11370	10637
	RC 15	0	0	13500	0	13500	10637
	RC 16	0	0	11091	0	11091	10637
	RC 17	0	0	12106	0	12106	10637
	RC 18	0.259697	5.19394	13592	3	13589	10637
	RLG 1	0	0	13680	0	13680	10637
	RLG 2	0	0	11864	0	11864	10637
	RLG 3	0	0	10280	0	10280	10637
	RLG 4	2.59596	51.9193	11796	26	11770	10637
	RLG 5	0	0	12922	0	12922	10637
	RLG 6	0	0	12298	0	12298	10637
	RLG 7	0.0907246	1.81449	12968	1	12967	10637
	RLG 8	0.0843681	1.68736	13945	1	13944	10637
	RLG 9	0	0	13254	0	13254	10637
	RLG 10	0.0880295	1.76059	13365	1	13364	10637
	RLG 11	0	0	12476	0	12476	10637
	RLG 12	0	0	12218	0	12218	10637
	AE 1	0	0	11536	0	11536	10637
	AE 2	0	0	13731	0	13731	10637
	AE 3	0.247201	4.94402	14279	3	14276	10637
	AE 4	0.089989	1.79978	13074	1	13073	10637
	AE 5	0	0	10448	0	10448	10637
	AE 6	1.31413	26.2825	10749	12	10737	10637
	AE 7	0	0	12196	0	12196	10637
	AE 8	0.332196	6.64391	14168	4	14164	10637
	AE 9	0	0	13779	0	13779	10637
	AE 10	0	0	13393	0	13393	10637
	AE 11	0.0944918	1.88984	12451	1	12450	10637
	AE 12	0	0	13547	0	13547	10637
	CSJZ 1	0.0988008	1.97602	11908	1	11907	10637
	CSJZ 2	0.178537	3.57074	13180	2	13178	10637
	CSJZ 3	0.0902305	1.80461	13039	1	13038	10637
	CSJZ 4	0.0848916	1.69783	13859	1	13858	10637
	CSJZ 5	0	0	13544	0	13544	10637
	CSJZ 6	0	0	13335	0	13335	10637
	CSJZ 7	0	0	12884	0	12884	10637
	CSJZ 8	0.198644	3.97289	11846	2	11844	10637
	CSJZ 9	0.0844892	1.68979	13925	1	13924	10637
	CSJZ 10	0.325329	6.50658	14467	4	14463	10637
	CSJZ 11	0.0835295	1.67059	14085	1	14084	10637
	CSJZ 12	0.179203	3.58407	13131	2	13129	10637
	CSJZ 13	0.0902859	1.80572	13031	1	13030	10637
	CSJZ 14	0.190244	3.80489	12369	2	12367	10637
	C+ (1/10)	263.66	5273.21	11889	2387	9502	10637
