## Supplemental Table 1 for "Enhanced Environmental Detection of Valley Fever Hotspots Near the US-Mexico Border Using Droplet Digital PCR"

### Sheet: Hoja1
ST1. Coordinates of the sampling sites.
Sampling points	X coordinate	Y coordinate
RG1	32.4108	-116.679
RG2	32.4107	-116.679			NOTE:
RG3	32.4107	-116.679			RG= Rancho Gilbert
RG4	32.4105	-116.678			RC= Rancho Carrizo
RG5	32.411	-116.678			RLG= Rancho las Golondrinas
RG6	32.4115	-116.678			CSJZ= Community of San José de la Zorra
RG7	32.4116	-116.678			AE= Agua Escondida
RG8	32.412	-116.678
RG9	32.4131	-116.679
RG10	32.4142	-116.68
RG11	32.4145	-116.68
RG12	32.4151	-116.68
RG13	32.4154	-116.679
RG14	32.4153	-116.679
RG15	32.4153	-116.678
RG16	32.4152	-116.678
RG17	32.4155	-116.679
RG18	32.4152	-116.68
RG19	32.4111	-116.679
RG20	32.4107	-116.679
RC1	32.4749	-116.687
RC2	32.4751	-116.687
RC3	32.475	-116.687
RC4	32.4752	-116.687
RC5	32.4754	-116.687
RC6	32.4754	-116.687
RC7	32.4755	-116.687
RC8	32.4765	-116.688
RC9	32.4766	-116.688
RC10	32.4764	-116.688
RC11	32.4763	-116.683
RC12	32.4763	-116.683
RC13	32.4761	-116.683
RC14	32.4759	-116.683
RC15	32.4759	-116.683
RC16	32.4758	-116.683
RC17	32.4757	-116.682
RC18	32.476	-116.681
RLG1	32.4658	-116.682
RLG2	32.4658	-116.682
RLG3	32.4652	-116.681
RLG4	32.4648	-116.68
RLG5	32.4646	-116.68
RLG6	32.4604	-116.683
RLG7	32.4642	-116.679
RLG8	32.464	-116.678
RLG9	32.4641	-116.678
RLG10	32.4653	-116.681
RLG11	32.4649	-116.681
RLG12	32.4649	-116.681
AE1	32.138	-116.656
AE2	32.138	-116.656
AE3	32.1386	-116.655
AE4	32.1385	-116.655
AE5	32.1385	-116.655
AE6	32.1385	-116.655
AE7	32.1384	-116.655
AE8	32.1384	-116.655
AE9	32.1414	-116.659
AE10	32.1413	-116.659
AE11	32.1413	-116.659
AE12	32.1418	-116.659
CSJZ1	32.1792	-116.687
CSJZ2	32.1793	-116.687
CSJZ3	32.1791	-116.686
CSJZ4	32.179	-116.686
CSJZ5	32.1791	-116.686
CSJZ6	32.1797	-116.691
CSJZ7	32.1796	-116.691
CSJZ8	32.1797	-116.692
CSJZ9	32.1797	-116.692
CSJZ10	32.1796	-116.692
CSJZ11	32.1756	-116.697
CSJZ12	32.1757	-116.697
CSJZ13	32.1752	-116.697
CSJZ14	32.1762	-116.697
